# Deletion of beta-fructofuranosidase (invertase) genes is associated with sucrose content in Date Palm fruit

**DOI:** 10.1101/652289

**Authors:** Joel A. Malek, Sweety Mathew, Lisa Mathew, Shameem Younuskunju, Yasmin A. Mohamoud, Karsten Suhre

## Abstract

The fruit of date palm trees are an important part of the diet for a large portion of the Middle East and North Africa. The fruit is consumed both fresh and dry and can be stored dry for extended periods of time. Date fruits vary significantly across hundreds of cultivars identified in the main regions of cultivation. Most dried date fruit are low in sucrose but high in glucose and fructose. However, high sucrose content is a distinctive feature of some date fruit and affects flavor as well as texture and water retention. To identify the genes controlling high sucrose content we analyzed date fruit metabolomics for association with genotype data from 121 date fruits. We found significant association of dried date sucrose content and a genomic region that contains 3 tandem copies of the beta-fructofuranosidase (invertase) gene in the reference Khalas genome, a low sucrose fruit. High sucrose cultivars including the popular Deglet Noor had a homozygous deletion of two of the 3 copies of the invertase gene. We show the deletion allele is derived when compared to the ancestral allele that retains the all copies of the gene in 3 other species of *Phoenix*. The fact that 2 of the 3 tandem invertase copies are associated with dry fruit sucrose content will assist in better understanding the distinct roles of multiple date palm invertases in plant physiology. Identification of the recessive alleles associated with end-point sucrose content in date fruit may be used in selective breeding in the future.
