## Supplementary Table 1 for "Deletion of beta-fructofuranosidase (invertase) genes is associated with sucrose content in Date Palm fruit"

### Sheet: Sheet1
Sample Code	Date Variety	Country of Produce	Eastern/Western Cultivar		Normalized Sucrose level (M1519/Bradford)	PDK30s742521_60107b39533		Normalized Coverage (at 42kb)
01-ASL-AE	Aseela	Dubai, UAE	Eastern Cultivars		1.08917	A/A	Hmz	1.24643
02-PRM1-IR	Piarom, Grade 1	Iran	Eastern Cultivars		0.878349	A/A	Hmz	1.54767
04-RB-IR	Rabee	Iran	Eastern Cultivars		1.38239	A/A	Hmz	1.32515
05-KHS-IR	Khasoy	Iran	Eastern Cultivars		1.76512	A/A	Hmz	1.56998
06-YSH-AE	Ayash	UAE	Eastern Cultivars		1.57005	A/A	Hmz	1.61576
07-MTZ-AE	Mumtaza	UAE	Eastern Cultivars		1.47505	A/A	Hmz	1.0346
08-NWDR-AE	Nawader	UAE	Eastern Cultivars		2.04031	A/A	Hmz	1.41796
09-ZML-KSA	Zamlee	KSA	Eastern Cultivars		17.9251	A/A	Hmz	2.22176
10-SHSH-AE	Sheshe	UAE	Eastern Cultivars		1.39178	A/A	Hmz	0.89007
11-MNF-AE	Menefi	UAE	Eastern Cultivars		1.44972	A/A	Hmz	1.09314
12- BRN-AE	Berni	UAE	Eastern Cultivars		1.0057	A/A	Hmz	1.39442
13-MBR-AE	Ambara	UAE	Eastern Cultivars		1.48186	A/A	Hmz	0.629399
14-SLTN-AE	Sultana	UAE	Eastern Cultivars		0.774242	A/A	Hmz	0.639595
15-JBR-AE	Jabri	UAE	Eastern Cultivars		1.41925	A/A	Hmz	0.589686
16-BMN-AE	BuMaan	UAE	Eastern Cultivars		2.03833	A/A	Hmz	0.731728
17-SFWN-AE	Safawin	UAE	Eastern Cultivars		1.54453	A/A	Hmz	0.663592
18-SD-EG	Saeedi	Egypt	Western Cultivars		1.19645	A/A	Hmz	1.12742
19-GG-EG	Gagee	Egypt	Western Cultivars		1.13859	A/A	Hmz	1.6961
20-GHZL-EG	Ghazelee	Egypt	Western Cultivars		17.6391	A/A	Hmz	1.08041
21-MLKB-EG	Malakabi	Egypt	Western Cultivars		1.4786	A/A	Hmz	1.329
22-BRM-IQ	Ibrahim ( Iraqi Ajwa)	Iraq	Eastern Cultivars		1.32984	A/A	Hmz	1.59441
23-MLMD-IQ	Um Alamod	Iraq	Eastern Cultivars		1.40474	A/A	Hmz	1.35153
24-KHYR-IQ	Khiyara	Iraq	Eastern Cultivars		0.953272	A/A	Hmz	2.22907
25-BRN-PK	Barani	Pakistan	Western Cultivars		0.832511	A/A	Hmz	1.6647
26-SNGL-PK	Sangol	Pakistan	Eastern Cultivars		1.75311	A/A	Hmz	0.865877
27-ASL-PK	Aseel	Pakistan	Eastern Cultivars		1.65414	A/A	Hmz	1.35219
28-GRTH-PK	Gorakh	Pakistan	Western Cultivars		0.756492	A/A	Hmz	1.39234
29-ZYK-PK	Zayaki	Pakistan	Western Cultivars		1.37551	A/T	Het	0.482082
30-BRML-LY	Burmeel	Libya	Western Cultivars		1.57098	A/A	Hmz	1.27391
31-BRN-LY	Berni	Libya	Western Cultivars		1.12647	A/A	Hmz	1.18489
32-ABL-LY	Abel	Libya	Western Cultivars		0.924347	A/A	Hmz	1.62521
34-SGDR-SA	Sagai dry	KSA	Eastern Cultivars		1.19987	A/A	Hmz	1.43602
35-KHDR-SA	Khudry	KSA	Eastern Cultivars		2.02471	A/A	Hmz	1.12625
36-AJWM-SA	Ajwa medina	KSA	Eastern Cultivars		1.75667	A/A	Hmz	1.129
37-SFWM-SA	Safawi - medina	KSA	Eastern Cultivars		1.79856	A/A	Hmz	0.501793
38-SGR-SA	Sagai - Rotab	KSA	Eastern Cultivars		1.28109	A/A	Hmz	1.38137
39-RSHDY-SA	Rushydia	KSA	Eastern Cultivars		16.6512	A/A	Hmz	1.15022
40-NBTST-SA	Naboot Sultan	KSA	Eastern Cultivars		1.43694	A/A	Hmz	2.26509
41-SFR-SA	Sufri	KSA	Eastern Cultivars		2.4086	A/A	Hmz	0.627709
42-SHSHR-SA	Shieshi Rotab	KSA	Eastern Cultivars		1.45493	A/A	Hmz	1.36249
43-KHLS-QA	khlas	Qatar	Eastern Cultivars		1.79039	A/A	Hmz	1.47368
44-MBRM-SA	Mabroom	KSA	Eastern Cultivars		2.16336	A/A	Hmz	1.3209
45-MDJL-SA	Medjoul	KSA	Western Cultivars		1.61694	A/T	Het	0.900495
46-NBTL-SA	Naboot Ali	KSA	Eastern Cultivars		85.2527	T/T	Del	0.0533419
47-AMBRM-SA	Amber - medina	KSA	Eastern Cultivars		1.06513	A/A	Hmz	0.740134
48-MBRM-QA	Mabroom	Qatar	Eastern Cultivars		1.52488	A/A	Hmz	0.927224
49-SKR-QA	Sukary	Qatar	Eastern Cultivars		71.7269	T/T	Del	0.0365997
50-KHDR-QA	Khudry	Qatar	Eastern Cultivars		1.87347	A/A	Hmz	0.9789
51-DRDT-QA	Dried dates	Qatar	Eastern Cultivars		0.818248	A/A	Hmz	1.18311
52-SFR-QA	Sufri	Qatar	Eastern Cultivars		2.04541	A/A	Hmz	0.623139
53-SFW-SA	Safawi	KSA	Eastern Cultivars		1.49791	A/A	Hmz	0.799618
54-MBRM-SA	Mabroom	KSA	Eastern Cultivars		1.33445	A/A	Hmz	0.963748
55-KHNZ-SA	Kheneizi	KSA	Eastern Cultivars		2.13406	A/A	Hmz	0.950157
56-SQ-QA	Suqai	Qatar	Eastern Cultivars		1.84317	A/A	Hmz	1.52367
57-SFW-SA	Safawi	KSA	Eastern Cultivars		1.78996	A/A	Hmz	0.65127
58-AG-AE	Sagai	UAE	Eastern Cultivars		1.2644	A/A	Hmz	1.43304
60-ALG-TN	Allig	Tunisia	Western Cultivars		0.679461	A/T	Het	0.631378
62-GRNJ-TN	Grenja	Tunisia	Western Cultivars		0.472952	A/T	Het	0.628337
64-DGTNR-TN	Deglet Nour	Tunisia	Western Cultivars		52.5656	T/T	Del	0.0011957
69-MDJL-US	Medjoul	California, USA	Western Cultivars		1.42844	A/A	Hmz	1.1796
70-SKR-SA	Sukkary	KSA	Eastern Cultivars		52.6994	T/T	Del	0.0459585
71-FGGHD-MA	Fegous-ghlid	Morocco	Western Cultivars		0.73067	A/A	Hmz	1.12001
72-MJLA-MA	Majhool AA	Morocco	Western Cultivars		1.17521	A/A	Hmz	0.884472
73-JHL-MA	Jihl	Morocco	Western Cultivars		4.37841	A/A	Hmz	1.10583
74-TDMN-MA	Tadment	Morocco	Western Cultivars		2.8134	A/A	Hmz	0.965487
75-SYR-MA	Sayer	Morocco	Western Cultivars		1.28616	A/T	Het	0.384694
77-HFS-MA	Hafs	Morocco	Western Cultivars		1.15414	A/T	Het	0.527273
78-BZGZ-MA	Bouzagza	Morocco	Western Cultivars		0.757045	A/A	Hmz	1.34646
79-BKHD-MA	Boukhanda	Morocco	Western Cultivars		2.04848	A/A	Hmz	1.03349
80-AGA-MA	Agalid	Morocco	Western Cultivars		5.61274	A/A	Hmz	1.21078
81-LKL-MA	Lakhal	Morocco	Western Cultivars		0.429321	A/A	Hmz	0.91818
82-NJD-MA	Najda	Morocco	Western Cultivars		0.433651	A/A	Hmz	1.27942
83-WRDN-MA	Wahardan	Morocco	Western Cultivars		1.26497	A/A	Hmz	0.962488
84-BDJJ-MA	Bid-djaj	Morocco	Western Cultivars		1.19046	A/A	Hmz	0.982375
85-AZGHZ-MA	Azaghzaw	Morocco	Western Cultivars		1.04428	A/T	Het	0.8859
86-BSLKH-MA	Bouslikh	Morocco	Western Cultivars		0.800203	A/A	Hmz	0.828952
87-TZGRT-MA	Tazgaghzt	Morocco	Western Cultivars		1.39961	A/T	Het	0.517206
88-TMRT-MA	Tamaright 2	Morocco	Western Cultivars		0.742933	A/A	Hmz	1.2522
89-KLMR-MA	khalt-lhammar	Morocco	Western Cultivars		0.923934	A/A	Hmz	0.853572
90-MJL-MA	Mejhool	Morocco	Western Cultivars		1.1414	A/T	Het	1.11191
91-BLZT-MA	Belahzit	Morocco	Western Cultivars		0.592456	A/A	Hmz	1.08472
92-SHTW-MA	Shetwia	Morocco	Western Cultivars		0.611807	A/T	Het	0.777885
93-BSDN-MA	Booserdoon	Morocco	Western Cultivars		3.22278	A/A	Hmz	1.24606
96-BKR-MA	Bekri-khder	Morocco	Western Cultivars		1.73727	A/A	Hmz	1.19702
97-THMT-MA	Tahmoot 2	Morocco	Western Cultivars		3.59155	A/A	Hmz	1.17898
98-BFGS-MA	Boufegous rqiq	Morocco	Western Cultivars		0.872565	A/A	Hmz	1.35011
99-MJN-MA	Maajoun	Morocco	Western Cultivars		2.87424	A/A	Hmz	1.34542
100-BSKR-MA	Boussakri	Morocco	Western Cultivars		31.1022	A/A	Hmz	0.551445
101-ADM-MA	Admoo	Morocco	Western Cultivars		3.56689	A/A	Hmz	1.24533
103- TZW-MA	Tarzawa	Morocco	Western Cultivars		0.774263	A/A	Hmz	1.30994
104-BZKR-MA	Boozekri	Morocco	Western Cultivars		0.820679	A/T	Het	0.811845
105-ZGHL-EG	Zaghlool	Egypt	Western Cultivars		1.00879	A/A	Hmz	1.09582
108-DGBD-DZ	Deglet Bayda	Algeria	Western Cultivars		26.2709	A/T	Het	0.591195
109-DGNH-DZ	Deglet Nour Hourra	Algeria	Western Cultivars		112.851	T/T	Del	0.0540035
112-ADAL-DZ	Adam adaalee	Algeria	Western Cultivars		1.70317	A/A	Hmz	1.49885
113-TBCHT-DZ	Tantebouchte	Algeria	Western Cultivars		1.3381	A/A	Hmz	1.6889
114-FGS-DZ	Fegous	Algeria	Western Cultivars		1.31322	A/A	Hmz	0.878628
117-DGNR-DZ	Deglet Nour	Algeria	Western Cultivars		75.2063	T/T	Del	0.0059497
119-TLMS-DZ	Telemsoua	Algeria	Western Cultivars		1.81677	A/A	Hmz	1.46118
120-ADBJ-DZ	Adam bujamaa	Algeria	Western Cultivars		1.53223	A/A	Hmz	2.42476
122-TMJT-DZ	Tamjhourt	Algeria	Western Cultivars		0.979974	A/A	Hmz	1.07632
124-GHRS-DZ	Gharss	Algeria	Western Cultivars		2.92398	A/T	Het	0.730707
125-DGL-DZ	Ddagla	Algeria	Western Cultivars		57.722	A/T	Het	0.458107
126-TGBT-DZ	Tagarbushet	Algeria	Western Cultivars		0.959923	A/A	Hmz	1.0503
128-DGLT-DZ	Deglet	Algeria	Western Cultivars		1.19936	A/A	Hmz	0.765738
129-ADMN-DZ	Adam admaan	Algeria	Western Cultivars		1.20956	A/A	Hmz	1.62262
131-HMR-DZ	Hameera	Algeria	Western Cultivars		1.43062	A/A	Hmz	1.34348
133-HRY-DZ	Hamray	Algeria	Western Cultivars		0.878705	A/A	Hmz	1.63065
136-ZHD-JO	Zehdi	Jordan	Eastern Cultivars		1.05036	A/A	Hmz	0.879711
137-LULU-JO	Lulu	Jordan	Eastern Cultivars		1.44511	A/A	Hmz	1.97065
139-SIWA-EG	Siwa	Egypt	Western Cultivars		1.94962	A/A	Hmz	1.06888
142-KMSD-SD	Kulma soda	Sudan	Western Cultivars		2.7271	A/T	Het	1.0985
143-GRDL-SD	Grundeela/Qundeil	Sudan	Western Cultivars		1.55828	A/A	Hmz	1.3998
144-BRKW-SD	Barakawi	Sudan	Western Cultivars		2.37098	A/A	Hmz	1.19027
145-STBN-SD	Sultana Bedeen	Sudan	Western Cultivars		2.23402	A/A	Hmz	0.614956
146-ADQM-SA	Aydea Al Qaseem	KSA	Eastern Cultivars		7.28683	A/T	Het	0.597962
147-KTR-AE	Qatarah/Kattara	UAE	Eastern Cultivars		3.0898	A/A	Hmz	0.647992
148-MSL-AE	Msalla	UAE	Eastern Cultivars		1.55759	A/A	Hmz	1.11123
149-DBS-AE	Dabbas	UAE	Eastern Cultivars		1.81789	A/A	Hmz	1.72082
150-SLG-AE	Sillege	UAE	Eastern Cultivars		1.01404	A/A	Hmz	1.39595
151-HMSR-IR	Harmayi Sadrati	Iran	Eastern Cultivars		1.88132	A/A	Hmz	1.15844
P3-ROE-US	Phoenix roebelinii	USA	Phoenix spp.		N/A	A/A	Hmz	N/A
P8-CAN-US	Phoenix canariensis	USA	Phoenix spp.		N/A	A/A	Hmz	N/A
P23-SYL-US	Phoenix sylvestris	USA	Phoenix spp.		N/A	A/A	Hmz	N/A
