## Supplementary Table 2 for "Deletion of beta-fructofuranosidase (invertase) genes is associated with sucrose content in Date Palm fruit"

### Sheet: Sheet1
PDK30s1089221_151057	PDK30s1089221s3650	6.699e-21	4.546e-14	1.787e-05	2.155e-14	2.155e-14	2.154e-14	2.154e-14	3.708e-16	5.77e-15
PDK30s1089221_151057	PDK30s1089221s8086	3.922e-23	1.129e-15	1.01e-05	1.262e-16	1.262e-16	1.11e-16	1.11e-16	3.823e-18	5.95e-17
PDK30s1089221_151057	PDK30s1089221s22734	2.769e-23	8.09e-16	8.547e-06	8.909e-17	8.909e-17	1.11e-16	1.11e-16	3.182e-18	4.951e-17
PDK30s1089221_151057	PDK30s1089221s41323	2.495e-24	1.293e-16	5.75e-06	8.026e-18	8.026e-18	INF	INF	4.013e-19	6.245e-18
PDK30s1089221_151057	PDK30s1089221s46879	1.45e-23	4.722e-16	7.615e-06	4.667e-17	4.667e-17	INF	INF	1.865e-18	2.902e-17
PDK30s1089221_151057	PDK30s1089221s66062	1.259e-20	7.844e-14	1.943e-05	4.051e-14	4.051e-14	4.052e-14	4.052e-14	6.43e-16	1.001e-14
PDK30s1089221_151057	PDK30s1089221s69340	6.799e-21	4.924e-14	1.818e-05	2.188e-14	2.188e-14	2.187e-14	2.187e-14	3.708e-16	5.77e-15
PDK30s1089221_151057	PDK30s1089221s97882	3.278e-25	2.713e-17	2.331e-06	1.055e-18	1.055e-18	INF	INF	1.296e-19	2.017e-18
PDK30s1089221_151057	PDK30s1089221s124053	1.507e-23	5.099e-16	7.926e-06	4.849e-17	4.849e-17	INF	INF	1.865e-18	2.902e-17
PDK30s6550997_92357	PDK30s6550997s7860	3.865e-23	1.041e-15	8.858e-06	1.244e-16	1.244e-16	1.11e-16	1.11e-16	3.823e-18	5.95e-17
PDK30s6550997_92357	PDK30s6550997s9214	1.196e-24	7.355e-17	5.439e-06	3.849e-18	3.849e-18	INF	INF	2.138e-19	3.327e-18
PDK30s6550997_92357	PDK30s6550997s13026	3.312e-24	1.606e-16	6.372e-06	1.065e-17	1.065e-17	INF	INF	5.074e-19	7.895e-18
PDK30s6550997_92357	PDK30s6550997s15803	5.668e-17	3.214e-11	3.745e-05	1.824e-10	1.824e-10	1.824e-10	1.824e-10	1.507e-12	2.345e-11
PDK30s6550997_92357	PDK30s6550997s16819	3.865e-23	1.041e-15	9.169e-06	1.244e-16	1.244e-16	1.11e-16	1.11e-16	3.823e-18	5.95e-17
PDK30s6550997_92357	PDK30s6550997s18172	7.807e-22	9.973e-15	1.507e-05	2.512e-15	2.512e-15	2.554e-15	2.554e-15	5.126e-17	7.977e-16
PDK30s6550997_92357	PDK30s6550997s21249	3.865e-23	1.041e-15	9.48e-06	1.244e-16	1.244e-16	1.11e-16	1.11e-16	3.823e-18	5.95e-17
PDK30s6550997_92357	PDK30s6550997s27268	9.577e-21	5.493e-14	1.88e-05	3.081e-14	3.081e-14	3.086e-14	3.086e-14	5.051e-16	7.861e-15
PDK30s6550997_92357	PDK30s6550997s28841	4.568e-23	1.147e-15	1.072e-05	1.47e-16	1.47e-16	1.11e-16	1.11e-16	4.199e-18	6.534e-17
PDK30s6550997_92357	PDK30s6550997s29317	5.797e-25	4.212e-17	4.196e-06	1.865e-18	1.865e-18	INF	INF	1.332e-19	2.073e-18
PDK30s6550997_92357	PDK30s6550997s32095	6.387e-23	1.782e-15	1.103e-05	2.055e-16	2.055e-16	2.22e-16	2.22e-16	5.554e-18	8.643e-17
PDK30s6550997_92357	PDK30s6550997s36012	6.387e-23	1.522e-15	1.134e-05	2.055e-16	2.055e-16	2.22e-16	2.22e-16	5.554e-18	8.643e-17
PDK30s673261_40461	PDK30s673261s19081	2.247e-21	2.192e-14	1.601e-05	7.229e-15	7.229e-15	7.216e-15	7.216e-15	1.39e-16	2.163e-15
PDK30s673261_40461	PDK30s673261s20069	1.595e-19	5.038e-13	2.191e-05	5.133e-13	5.133e-13	5.133e-13	5.133e-13	7.23e-15	1.125e-13
PDK30s673261_40461	PDK30s673261s31257	6.675e-17	3.816e-11	3.901e-05	2.148e-10	2.148e-10	2.148e-10	2.148e-10	1.705e-12	2.652e-11
PDK30s673261_40461	PDK30s673261s31526	5.399e-19	1.165e-12	2.471e-05	1.737e-12	1.737e-12	1.737e-12	1.737e-12	2.171e-14	3.379e-13
PDK30s684281_65292	PDK30s684281s34548	4.541e-18	5.649e-12	2.937e-05	1.461e-11	1.461e-11	1.461e-11	1.461e-11	1.522e-13	2.368e-12
PDK30s684281_65292	PDK30s684281s61741	4.541e-18	5.649e-12	2.968e-05	1.461e-11	1.461e-11	1.461e-11	1.461e-11	1.522e-13	2.368e-12
PDK30s688281_25741	PDK30s688281s5529	3.212e-25	2.671e-17	1.399e-06	1.033e-18	1.033e-18	INF	INF	1.296e-19	2.017e-18
PDK30s712321_42322	PDK30s712321s2106	1.607e-17	1.667e-11	3.217e-05	5.171e-11	5.171e-11	5.171e-11	5.171e-11	4.959e-13	7.716e-12
PDK30s712321_42322	PDK30s712321s7577	4.905e-17	3.07e-11	3.683e-05	1.578e-10	1.578e-10	1.578e-10	1.578e-10	1.326e-12	2.064e-11
PDK30s712321_42322	PDK30s712321s9595	3.924e-18	5.088e-12	2.906e-05	1.262e-11	1.262e-11	1.262e-11	1.262e-11	1.343e-13	2.09e-12
PDK30s712321_42322	PDK30s712321s9611	1.618e-17	1.392e-11	3.248e-05	5.207e-11	5.206e-11	5.207e-11	5.206e-11	4.959e-13	7.716e-12
PDK30s712321_42322	PDK30s712321s14167	1.819e-18	2.93e-12	2.751e-05	5.852e-12	5.852e-12	5.852e-12	5.852e-12	6.575e-14	1.023e-12
PDK30s712321_42322	PDK30s712321s16464	2.418e-18	3.595e-12	2.813e-05	7.779e-12	7.778e-12	7.779e-12	7.778e-12	8.548e-14	1.33e-12
PDK30s712321_42322	PDK30s712321s23271	1.25e-20	7.801e-14	1.911e-05	4.02e-14	4.02e-14	4.019e-14	4.019e-14	6.43e-16	1.001e-14
PDK30s712321_42322	PDK30s712321s37300	3.818e-20	1.773e-13	2.036e-05	1.228e-13	1.228e-13	1.228e-13	1.228e-13	1.861e-15	2.896e-14
PDK30s712321_42322	PDK30s712321s40050	1.329e-17	1.216e-11	3.186e-05	4.275e-11	4.275e-11	4.275e-11	4.275e-11	4.151e-13	6.459e-12
PDK30s727751_44958	PDK30s727751s1317	3.865e-23	1.041e-15	9.791e-06	1.244e-16	1.244e-16	1.11e-16	1.11e-16	3.823e-18	5.95e-17
PDK30s739461_75594	PDK30s739461s32268	6.013e-21	5.286e-14	1.756e-05	1.934e-14	1.934e-14	1.932e-14	1.932e-14	3.394e-16	5.281e-15
PDK30s739461_75594	PDK30s739461s35132	7.767e-21	4.978e-14	1.849e-05	2.499e-14	2.499e-14	2.498e-14	2.498e-14	4.165e-16	6.481e-15
PDK30s739461_75594	PDK30s739461s45779	4.432e-17	2.857e-11	3.652e-05	1.426e-10	1.426e-10	1.426e-10	1.426e-10	1.208e-12	1.88e-11
PDK30s739461_75594	PDK30s739461s47359	2.522e-19	7.028e-13	2.284e-05	8.114e-13	8.113e-13	8.114e-13	8.114e-13	1.096e-14	1.706e-13
PDK30s742521_60107	PDK30s742521s39533	6.132e-18	7.002e-12	3.03e-05	1.973e-11	1.973e-11	1.973e-11	1.973e-11	2.013e-13	3.133e-12
PDK30s742521_60107	PDK30s742521s40462	4.042e-17	2.677e-11	3.59e-05	1.301e-10	1.301e-10	1.301e-10	1.301e-10	1.121e-12	1.745e-11
PDK30s909171_124968	PDK30s909171s719	1.348e-18	2.119e-12	2.626e-05	4.337e-12	4.337e-12	4.337e-12	4.337e-12	5.102e-14	7.939e-13
PDK30s909171_124968	PDK30s909171s51663	2.372e-21	2.281e-14	1.632e-05	7.631e-15	7.631e-15	7.661e-15	7.661e-15	1.44e-16	2.241e-15
PDK30s909171_124968	PDK30s909171s52984	1.608e-18	2.606e-12	2.72e-05	5.174e-12	5.174e-12	5.174e-12	5.174e-12	5.879e-14	9.149e-13
PDK30s909171_124968	PDK30s909171s54027	5.992e-22	8.185e-15	1.445e-05	1.928e-15	1.928e-15	1.887e-15	1.887e-15	4.102e-17	6.383e-16
PDK30s909171_124968	PDK30s909171s54042	4.69e-18	5.781e-12	2.999e-05	1.509e-11	1.509e-11	1.509e-11	1.509e-11	1.555e-13	2.421e-12
PDK30s909171_124968	PDK30s909171s54048	6.999e-25	4.87e-17	4.507e-06	2.252e-18	2.252e-18	INF	INF	1.47e-19	2.287e-18
PDK30s909171_124968	PDK30s909171s54188	2.187e-17	1.658e-11	3.341e-05	7.036e-11	7.035e-11	7.036e-11	7.035e-11	6.514e-13	1.014e-11
PDK30s909171_124968	PDK30s909171s54291	1.851e-17	1.485e-11	3.31e-05	5.955e-11	5.955e-11	5.955e-11	5.955e-11	5.566e-13	8.661e-12
PDK30s909171_124968	PDK30s909171s54312	4.26e-19	1.028e-12	2.409e-05	1.37e-12	1.37e-12	1.37e-12	1.37e-12	1.757e-14	2.734e-13
PDK30s909171_124968	PDK30s909171s54333	8.876e-25	5.848e-17	5.128e-06	2.856e-18	2.856e-18	INF	INF	1.68e-19	2.614e-18
PDK30s909171_124968	PDK30s909171s54391	1.142e-18	1.305e-12	2.533e-05	3.675e-12	3.675e-12	3.675e-12	3.675e-12	4.482e-14	6.974e-13
PDK30s909171_124968	PDK30s909171s54491	3.271e-19	8.488e-13	2.316e-05	1.052e-12	1.052e-12	1.052e-12	1.052e-12	1.403e-14	2.184e-13
PDK30s909171_124968	PDK30s909171s54521	1.159e-18	1.846e-12	2.564e-05	3.73e-12	3.73e-12	3.73e-12	3.73e-12	4.494e-14	6.993e-13
PDK30s909171_124968	PDK30s909171s54586	1.403e-22	2.755e-15	1.383e-05	4.513e-16	4.513e-16	4.441e-16	4.441e-16	1.003e-17	1.561e-16
PDK30s909171_124968	PDK30s909171s54624	7.003e-18	7.614e-12	3.093e-05	2.253e-11	2.253e-11	2.253e-11	2.253e-11	2.253e-13	3.506e-12
PDK30s909171_124968	PDK30s909171s56183	5.233e-17	3.316e-11	3.714e-05	1.684e-10	1.684e-10	1.684e-10	1.684e-10	1.403e-12	2.183e-11
PDK30s909171_124968	PDK30s909171s57072	2.194e-19	5.989e-13	2.253e-05	7.059e-13	7.059e-13	7.059e-13	7.059e-13	9.67e-15	1.505e-13
PDK30s909171_124968	PDK30s909171s67990	1.105e-21	1.293e-14	1.57e-05	3.556e-15	3.556e-15	3.553e-15	3.553e-15	6.973e-17	1.085e-15
PDK30s909171_124968	PDK30s909171s74408	9.06e-23	1.522e-15	1.166e-05	2.915e-16	2.915e-16	3.331e-16	3.331e-16	7.671e-18	1.194e-16
PDK30s909171_124968	PDK30s909171s75037	3.448e-20	1.645e-13	1.974e-05	1.109e-13	1.109e-13	1.109e-13	1.109e-13	1.733e-15	2.697e-14
PDK30s909171_124968	PDK30s909171s75173	4.05e-19	9.909e-13	2.347e-05	1.303e-12	1.303e-12	1.303e-12	1.303e-12	1.705e-14	2.653e-13
PDK30s909171_124968	PDK30s909171s75308	2.972e-22	4.842e-15	1.414e-05	9.562e-16	9.562e-16	9.992e-16	9.992e-16	2.079e-17	3.235e-16
PDK30s909171_124968	PDK30s909171s79171	2.582e-17	1.732e-11	3.403e-05	8.308e-11	8.308e-11	8.308e-11	8.308e-11	7.485e-13	1.165e-11
PDK30s909171_124968	PDK30s909171s87969	2.582e-17	1.949e-11	3.434e-05	8.308e-11	8.308e-11	8.308e-11	8.308e-11	7.485e-13	1.165e-11
