## Supplementary Table 3 for "Deletion of beta-fructofuranosidase (invertase) genes is associated with sucrose content in Date Palm fruit"

### Sheet: Sheet1
PDK30s673261g001	transcription factor e2f	377	20	9.59161e-135	0.7925	5	C:nucleoplasm; P:cell cycle; F:transcription factor activity; C:mitochondrion; P:transcription		IPR003316; IPR011991
PDK30s673261g002	protein	195	20	1.27285e-41	0.7355	1	C:membrane; C:plastid; C:thylakoid		IPR009688; SignalP (SIGNALP)
PDK30s673261g003	pathogenicity protein path531-like protein	261	20	5.78848e-54	0.7135	1	C:cytoplasm		IPR004345
PDK30s673261g004	protein	202	20	1.24695e-33	0.6835	2	C:intracellular; C:cytoplasm		IPR006458
PDK30s688281g001	40s ribosomal protein s25-1	229	20	1.38241e-11	0.99	2	C:ribosome; C:plastid		IPR000897; IPR004977; IPR007648
PDK30s688281g002	PREDICTED: hypothetical protein [Vitis vinifera]	241	13	1.73794e-36	0.546154	0			IPR021410
PDK30s688281g003	rac gtpase activating protein 1	468	20	2.54886e-156	0.731	1	C:plastid		IPR000095; IPR000198
PDK30s712321g001	nhl1	184	20	3.78461e-40	0.798	1	P:response to stress; P:response to biotic stimulus		IPR004864; SignalP (SIGNALP)
PDK30s712321g002	protein	594	20	0	0.852	5	F:protein binding; P:transport; P:cellular process; C:cytoplasm; C:membrane; P:anatomical structure morphogenesis; P:post-embryonic development		IPR004140
PDK30s909171g001	---NA---	148	0			0			no IPS match
PDK30s909171g002	protein	269	20	1.0777e-35	0.863	6	C:plastid; P:response to stress; P:response to abiotic stimulus; F:binding; P:metabolic process; C:membrane; C:thylakoid		no IPS match
PDK30s909171g003	protein	285	20	9.25783e-57	0.645	3	F:RNA binding; P:RNA-dependent DNA replication; F:RNA-directed DNA polymerase activity		no IPS match
PDK30s909171g004	protein	987	20	2.29213e-160	0.575	2	F:molecular_function; P:biological_process		no IPS match
PDK30s909171g005	membrane-associated phospholipid phosphatase	238	20	2.12124e-86	0.757	4	F:kinase activity; P:protein modification process; C:membrane; F:hydrolase activity		IPR000340; G3DSA:3.90.190.10 (GENE3D), SignalP (SIGNALP)
PDK30s909171g006	basic leucine zipper protein	519	20	2.97672e-123	0.707	4	F:transcription factor activity; C:mitochondrion		IPR004827; IPR011616
PDK30s909171g007	cell division protein	198	20	7.61914e-40	0.9555	7	C:cellular_component; F:nucleotide binding; P:cellular process; P:cellular component organization; C:plastid; F:hydrolase activity; C:cytoskeleton	EC:3.6.5.1; EC:3.6.5.2; EC:3.6.5.3; EC:3.6.5.4	IPR000158; IPR003008
PDK30s909171g008	plastid division protein	373	20	1.29599e-77	0.882	10	F:protein binding; C:cellular_component; F:nucleotide binding; P:cellular process; P:cellular component organization; C:plastid; F:structural molecule activity; F:hydrolase activity; C:cytoskeleton	EC:3.6.5.1; EC:3.6.5.2; EC:3.6.5.3; EC:3.6.5.4	IPR000158; IPR003008; IPR018316; PF12327 (PFAM)
PDK30s909171g009	protein	145	20	8.19177e-25	0.752	2	F:molecular_function; P:biological_process		no IPS match
PDK30s909171g010	glucan endo- -beta-glucosidase	388	20	4.79803e-148	0.822	4	F:hydrolase activity; P:carbohydrate metabolic process; C:cytoplasm; F:binding	EC:3.2.1.0	IPR000490; IPR013781
PDK30s909171g011	protein	393	20	1.71893e-131	0.8095	2	C:membrane; C:plastid		no IPS match
PDK30s909171g012	copia-type polyprotein	557	20	7.34277e-74	0.7275	3	F:binding; P:cellular process; C:plastid		IPR013103
PDK30s909171g013	nbs-lrr resistance protein	405	20	8.93975e-100	0.631	2	F:ATP binding; P:apoptosis		IPR000767; IPR002182
PDK30s909171g014	soul heme-binding protein	277	20	3.25703e-104	0.776	2	C:membrane; C:thylakoid; C:plastid		IPR006917
PDK30s909171g015	nbs-lrr resistance protein	888	20	4.24851e-154	0.5525	5	F:ATP binding; P:apoptosis; C:cytoplasmic membrane-bounded vesicle; F:nucleotide binding; F:protein binding		IPR000767; IPR002182
PDK30s742521g001	protein	403	20	7.69035e-113	0.6395	1	C:mitochondrion		IPR021099
PDK30s742521g002	chaperone protein dnaj-related-like	293	20	1.34887e-116	0.8325	6	P:protein metabolic process; P:cellular process; F:protein binding; P:cellular component organization; P:biosynthetic process; P:secondary metabolic process; P:lipid metabolic process; C:plastid		no IPS match
PDK30s742521g003	40s ribosomal protein s14	150	20	4.42062e-66	0.9935	4	C:ribosome; F:structural molecule activity; P:translation	EC:3.6.5.3	IPR001971
PDK30s742521g004	ubiquitin fusion protein	128	20	2.80208e-69	0.981	8	P:translation; P:reproduction; P:post-embryonic development; P:embryonic development; C:nucleolus; F:structural molecule activity; P:protein modification process; F:protein binding; C:ribosome; C:cytosol	EC:3.6.5.3	IPR000626; IPR001975; IPR019956; G3DSA:3.10.20.90 (GENE3D)
PDK30s742521g005	cell wall invertase	567	20	0	0.749	3	F:hydrolase activity; P:carbohydrate metabolic process; C:cytoplasm	EC:3.2.1.0	IPR001362; IPR013148; IPR013189; SignalP (SIGNALP)
PDK30s1089221g001	n-acetyltransferase esco1	383	20	5.58537e-81	0.663	1	F:transferase activity		no IPS match
PDK30s1089221g002	glycosyltransferase family 4 protein	411	20	3.46549e-145	0.6945	3	P:biosynthetic process; C:plastid; F:transferase activity		IPR001296
PDK30s1089221g003	protein	340	20	2.71748e-66	0.626	4	F:transcription regulator activity; F:transcription factor activity; C:nucleus		IPR004827
PDK30s1089221g004	ribosomal protein s8e	141	20	2.39033e-24	0.49	4	F:structural constituent of ribosome; P:translation; P:ribosome biogenesis; C:intracellular		IPR022309
PDK30s1089221g005	digalactosyldiacylglycerol synthase 1	815	20	0	0.825	9	C:mitochondrion; P:transport; P:generation of precursor metabolites and energy; P:photosynthesis; P:biosynthetic process; P:cellular process; P:lipid metabolic process; P:biological_process; F:transferase activity; C:membrane; C:plastid	EC:2.4.1.241; EC:2.4.1.184	IPR001296
PDK30s1089221g006	almt1	451	20	1.97088e-148	0.764	1	C:membrane		IPR020966
PDK30s1089221g007	lhw (lonesome highway) protein homodimerization transcription activator transcription factor	162	20	1.76467e-37	0.608	6	P:multicellular organismal development; P:transcription; F:transcription regulator activity; F:protein binding; P:anatomical structure morphogenesis; P:cell differentiation; C:nucleus		SignalP (SIGNALP)
PDK30s1089221g008	helix-loop-helix dna-binding	650	20	1.76322e-127	0.647	3	F:transcription regulator activity; P:transcription; C:nucleus		IPR001092; SignalP (SIGNALP)
PDK30s1089221g009	protein	673	20	4.05688e-169	0.62	1	F:DNA binding		IPR001356; IPR006563; IPR012287
PDK30s1089221g010	growth inhibition and differentiation-related protein 88	261	20	1.30657e-46	0.6075	1	P:biological_process		no IPS match
PDK30s1089221g011	growth inhibition and differentiation-related protein 88	147	16	8.19365e-26	0.733125	1	P:biological_process		no IPS match
PDK30s1089221g012	protein	404	20	6.45251e-127	0.6815	1	P:protein metabolic process; P:cellular process		IPR003613; IPR011989; G3DSA:3.30.40.10 (GENE3D)
PDK30s1089221g013	protein	268	20	8.65692e-84	0.624	6	P:response to stress; P:response to abiotic stimulus; P:protein modification process; P:metabolic process; P:biological_process; F:catalytic activity; C:cytosol	EC:6.3.2.19	IPR003613; G3DSA:3.30.40.10 (GENE3D)
PDK30s1089221g014	protein	1051	20	0	0.5555	3	F:phosphoinositide binding; P:cell communication; F:protein binding		IPR003114; IPR013937
PDK30s1089221g015	f-box family protein	329	20	1.3205e-32	0.7145	3	F:DNA binding; P:transcription; F:binding		IPR003851
PDK30s1089221g016	set domain protein	370	20	2.90295e-138	0.7715	10	F:binding; P:cell cycle; P:biological_process; P:transcription; F:DNA binding; P:multicellular organismal development; F:protein binding; C:plastid; P:flower development; C:nucleus		IPR001214; IPR001965; IPR019787; G3DSA:3.30.40.10 (GENE3D)
PDK30s739461g001	cationic amino acid	553	20	0	0.7395	9	P:response to biotic stimulus; F:transporter activity; C:plasma membrane; P:transport; C:membrane; C:mitochondrion		IPR004841; SignalP (SIGNALP)
PDK30s739461g002	protein	582	20	0	0.7035	1	F:binding		IPR002885; SignalP (SIGNALP)
PDK30s739461g003	rav-like b3 domain dna binding protein	209	20	1.02864e-45	0.7485	6	P:multicellular organismal development; F:transcription factor activity; P:flower development; C:plastid; P:transcription		IPR003340; G3DSA:2.40.330.10 (GENE3D)
PDK30s739461g004	---NA---	130	0			0			no IPS match
PDK30s739461g005	lysosomal pro-x	283	20	1.72005e-98	0.7085	4	F:hydrolase activity; C:cytoplasm; P:protein metabolic process; P:catabolic process		IPR008758
PDK30s739461g006	pentatricopeptide repeat-containing	347	20	1.65789e-156	0.7355	1	F:binding		IPR002885
PDK30s739461g007	b-type cyclin	178	20	7.44829e-20	0.6515	2	C:chloroplast; P:biological_process		SignalP (SIGNALP)
PDK30s739461g008	splicing arginine serine-	546	8	1.10963e-33	0.5675	4	F:nucleic acid binding; C:mitochondrion; F:nucleotide binding; F:zinc ion binding		IPR001878
PDK30s739461g009	ubiquitin-conjugating enzyme family protein	137	20	2.57059e-65	0.9425	7	P:protein modification process; C:intracellular; F:protein binding; F:catalytic activity; P:protein metabolic process; P:response to stress; P:DNA metabolic process	EC:6.3.2.19	IPR000608; IPR016135
PDK30s727751g001	protein	703	20	4.91344e-159	0.6085	3	F:nuclease activity; P:nucleobase, nucleoside, nucleotide and nucleic acid metabolic process; C:plastid		IPR002885
PDK30s727751g002	abc transporter related	638	20	1.25484e-95	0.721	5	F:hydrolase activity; F:transporter activity; P:transport; F:nucleotide binding; C:membrane; C:plastid		IPR001140; IPR003439; IPR003593; G3DSA:3.40.50.300 (GENE3D)
PDK30s727751g003	protein	743	20	0	0.825	5	C:membrane; C:Golgi apparatus; F:protein binding; P:transport; P:cellular process; F:binding		IPR002035; IPR006895; IPR006896; IPR006900; G3DSA:3.40.50.410 (GENE3D)
PDK30s727751g004	small nuclear ribonucleoprotein d2	99	20	3.41355e-48	0.9565	3	C:nucleolus; F:nucleic acid binding; C:intracellular		IPR001163; IPR006649; G3DSA:2.30.30.100 (GENE3D)
PDK30s727751g005	ifa binding protein	865	20	4.55719e-158	0.536	1	C:mitochondrion		IPR007656; SignalP (SIGNALP)
PDK30s6550997g001	at5g03870	237	20	3.99112e-69	0.7385	3	P:cell redox homeostasis; F:electron carrier activity; F:protein disulfide oxidoreductase activity		IPR002109; IPR012335
PDK30s6550997g002	nectarin iii	568	20	1.13654e-79	0.712	14	F:hydrolase activity; F:transporter activity; F:catalytic activity; F:protein binding; F:binding; C:mitochondrion; C:cytoplasm; C:membrane; C:plastid; P:metabolic process; P:cellular process; C:thylakoid; C:endoplasmic reticulum; C:plasma membrane	EC:3.6.3.8; EC:4.2.1.1	IPR001148; IPR012335; SignalP (SIGNALP)
PDK30s6550997g003	retrotransposon unclassified	170	20	2.84825e-40	0.67	5	F:catalytic activity; F:DNA binding; P:DNA metabolic process	EC:1.11.1.7	no IPS match
PDK30s6550997g004	protein	595	20	4.35754e-88	0.6795	4	P:proteolysis; C:integral to membrane; P:cell death; F:serine-type carboxypeptidase activity		IPR001563; IPR004326; G3DSA:3.40.50.1820 (GENE3D)
PDK30s6550997g005	rna binding	709	20	1.04782e-34	0.571	1	F:RNA binding		IPR007930; IPR008395; IPR014002
PDK30s6550997g006	histone h3	130	20	2.52041e-61	0.898	4	C:intracellular; F:DNA binding; P:cellular component organization; P:cellular process; C:nucleus		IPR000164; IPR007125; IPR009072
PDK30s6550997g007	---NA---	139	0			0			no IPS match
PDK30s6550997g008	retrotransposon ty3-gypsy subclass	146	20	2.21852e-29	0.6	7	F:transferase activity; F:DNA binding; P:DNA metabolic process; P:biosynthetic process; F:RNA binding; F:hydrolase activity; P:protein metabolic process; P:catabolic process	EC:2.7.7.49; EC:3.4.23.0	IPR005162
PDK30s6550997g009	retrotransposon ty3-gypsy sub-class	289	20	3.84129e-101	0.7075	8	F:transferase activity; F:DNA binding; P:DNA metabolic process; P:biosynthetic process; F:RNA binding; F:hydrolase activity; C:intracellular; P:protein metabolic process; P:catabolic process	EC:2.7.7.49; EC:3.4.23.0	IPR001584; G3DSA:3.30.420.10 (GENE3D)
PDK30s6550997g010	nb-arc domain containing expressed	144	20	7.23561e-16	0.7	1	F:nucleotide binding		no IPS match
PDK30s684281g001	2-cys peroxiredoxin-like protein	177	20	4.71705e-96	0.971	8	P:response to stress; P:response to biotic stimulus; C:plastid; P:response to abiotic stimulus; P:cellular homeostasis; F:catalytic activity; C:thylakoid; C:extracellular region	EC:1.11.1.15	IPR000866; IPR012335; IPR019479
PDK30s684281g002	dna binding	1373	20	6.80445e-85	0.5115	1	F:binding		IPR001841; IPR001965; IPR019787; G3DSA:3.30.40.10 (GENE3D)
PDK30s684281g003	protein	307	20	1.99682e-74	0.7175	1	C:mitochondrion		IPR018612
PDK30s684281g004	heat shock -like	787	20	2.40795e-124	0.6455	3	C:mitochondrion; P:protein metabolic process; F:protein binding		G3DSA:3.40.50.300 (GENE3D)
PDK30s684281g005	5 -3 exoribonuclease 2	713	20	3.00585e-59	0.45	6	F:nucleic acid binding; C:mitochondrion; F:5'-3' exoribonuclease activity; F:5'-3' exonuclease activity; P:miRNA catabolic process; C:nucleus		IPR004859
