## Supplementary Table 4 for "Deletion of beta-fructofuranosidase (invertase) genes is associated with sucrose content in Date Palm fruit"

### Sheet: Sheet1
INDV1	INDV2	N_AaAa	N_AAaa	N1_Aa	N2_Aa	RELATEDNESS_PHI
109-DGNH-DZ	117-DGNR-DZ	906011	4002	1069370	1049950	0.423724
109-DGNH-DZ	46-NBTL-SA	552888	136194	1069370	920829	0.140941
109-DGNH-DZ	49-SKR-QA	530139	149938	1069370	862004	0.119222
109-DGNH-DZ	64-DGTNR-TN	941784	2212	1069370	1086270	0.43484
109-DGNH-DZ	70-SKR-SA	541806	141387	1069370	921793	0.130091
117-DGNR-DZ	109-DGNH-DZ	906011	4002	1049950	1069370	0.423724
117-DGNR-DZ	46-NBTL-SA	531567	134810	1049950	920829	0.132916
117-DGNR-DZ	49-SKR-QA	509261	148139	1049950	862004	0.111396
117-DGNR-DZ	64-DGTNR-TN	941937	3400	1049950	1086270	0.437753
117-DGNR-DZ	70-SKR-SA	551078	139229	1049950	921793	0.138264
46-NBTL-SA	109-DGNH-DZ	552888	136194	920829	1069370	0.140941
46-NBTL-SA	117-DGNR-DZ	531567	134810	920829	1049950	0.132916
46-NBTL-SA	49-SKR-QA	608441	28237	920829	862004	0.309601
46-NBTL-SA	49-SKR-QA	608441	28237	920829	862004	0.309601
46-NBTL-SA	64-DGTNR-TN	536380	143119	920829	1086270	0.124629
46-NBTL-SA	70-SKR-SA	559161	67591	920829	921793	0.230095
49-SKR-QA	109-DGNH-DZ	530139	149938	862004	1069370	0.119222
49-SKR-QA	117-DGNR-DZ	509261	148139	862004	1049950	0.111396
49-SKR-QA	46-NBTL-SA	608441	28237	862004	920829	0.309601
49-SKR-QA	64-DGTNR-TN	513250	157159	862004	1086270	0.102107
49-SKR-QA	70-SKR-SA	538130	73454	862004	921793	0.21932
64-DGTNR-TN	109-DGNH-DZ	941784	2212	1086270	1069370	0.43484
64-DGTNR-TN	117-DGNR-DZ	941937	3400	1086270	1049950	0.437753
64-DGTNR-TN	46-NBTL-SA	536380	143119	1086270	920829	0.124629
64-DGTNR-TN	49-SKR-QA	513250	157159	1086270	862004	0.102107
64-DGTNR-TN	70-SKR-SA	566014	148247	1086270	921793	0.134219
70-SKR-SA	109-DGNH-DZ	541806	141387	921793	1069370	0.130091
70-SKR-SA	117-DGNR-DZ	551078	139229	921793	1049950	0.138264
70-SKR-SA	46-NBTL-SA	559161	67591	921793	920829	0.230095
70-SKR-SA	49-SKR-QA	538130	73454	921793	862004	0.21932
70-SKR-SA	64-DGTNR-TN	566014	148247	921793	1086270	0.134219
